# CytoVI: Deep generative modeling of antibody-based single cell technologies

**DOI:** 10.1101/2025.09.07.674699

**Authors:** Florian Ingelfinger, Nathan Levy, Can Ergen, Artemy Bakulin, Alexander Becker, Pierre Boyeau, Martin Kim, Diana Ditz, Jan Dirks, Jonas Maaskola, Tobias Wertheimer, Robert Zeiser, Corinne C. Widmer, Ido Amit, Nir Yosef

## Abstract

Due to their robustness, dynamic range and scalability, antibody-based single cell technologies, such as flow cytometry, mass cytometry and CITE-seq, have become an irreplaceable part of routine clinics and a powerful tool for basic research. However, their analysis is complicated by measurement noise and bias, differences between batches, technology platforms, and restricted antibody panels. This results in a limited capacity to accumulate knowledge across technologies, studies, experimental batches, or across different antibody panels. Here, we present CytoVI - a probabilistic generative model designed to address these challenges and enable statistically rigorous and integrative analysis for antibody-based single cell technologies. We show that CytoVI outperforms existing computational methods and effectively handles a variety of integration scenarios. CytoVI enables key functionalities such as generating informative cell embeddings, imputing missing measurements, differential protein expression testing, and automated annotation of cells. We applied CytoVI to generate an integrated B cell maturation atlas across 350 proteins from a set of smaller antibody panels measured by conventional mass cytometry, and identified proteins associated with immunoglobulin class-switching in healthy humans. Using a cohort of B cell non-Hodgkin lymphoma patients measured by flow cytometry, CytoVI uncovered T cell states that are associated with disease. Finally, we show that CytoVI is a robust probabilistic framework for the analysis of standard diagnostic flow cytometry antibody panels, enabling the automated detection of tumor populations and diagnoses of incoming patient samples. CytoVI facilitates accurate and automated analysis in both preclinical and clinical settings and is available as open-source software at scvi-tools.org.
