## Supplementary_Table_S1_CLL_metadataSupplementary_Table_S2_Antibodies for "CytoVI: Deep generative modeling of antibody-based single cell technologies"

### Sheet: Supplementary Table S1
sample_name	Patient_ID	diagnosis	Matutes criteria max 5	freq CLL cells among total	freq of CLL cells among B cells	light chain restriction	class
Experiment_6	1	CLL	5	0.05	0.9	lambda	CLL, high tumor burden
Experiment_1	2	CLL	5	0.6	0.999	lambda	CLL, high tumor burden
Experiment_3	3	CLL	5	0.35	0.98	kappa	CLL, high tumor burden
Experiment_9	4	CLL	5	0.38	0.99	kappa	CLL, high tumor burden
Experiment_2	5	CLL	5	0.061	0.71	kappa	CLL, high tumor burden
Experiment_8	6	CLL	5	0.37	0.99	kappa	CLL, high tumor burden
Experiment_4	7	CLL	5	0.88	0.99	lambda	CLL, high tumor burden
Experiment_5	8	CLL	5	0.03	0.49	kappa	CLL, high tumor burden
Experiment_6	9	CLL	5	0.078	0.91	kappa	CLL, high tumor burden
Experiment_7	10	CLL	5	0.05	0.78	kappa	CLL, high tumor burden
Experiment_8	11	CLL	5	0.084	0.83	kappa	CLL, high tumor burden
Experiment_10	12	CLL	5	0.1	0.91	kappa	CLL, high tumor burden
Experiment_12	13	CLL	5	0.141	0.93	kappa	CLL, high tumor burden
Experiment_13	14	CLL	5	0.024	0.58	kappa	CLL, high tumor burden
Experiment_14	15	CLL	5	0.057	0.75	kappa	CLL, high tumor burden
Experiment_29	16	CLL	5	0.13	0.99	lambda	CLL, high tumor burden
Experiment_31	17	CLL	4	0.02	0.96	kappa	CLL, high tumor burden
Experiment_32	18	CLL	4	0.035	0.98	kappa	CLL, high tumor burden
Experiment_34	19	CLL	4	0.025	0.98	kappa	CLL, high tumor burden
Experiment_38	20	CLL	5	0.68	1	kappa	CLL, high tumor burden
Experiment_40	21	CLL	5	0.067	0.99	lambda	CLL, high tumor burden
Experiment_41	22	CLL	5	0.13	0.59	lambda	CLL, high tumor burden
Experiment_44	23	CLL	5	0.07	0.085	lambda	CLL, high tumor burden
Experiment_48	24	CLL	5	0.227	0.985	kappa	CLL, high tumor burden
Experiment_4	25	CLL	4 (missing CD23)	0.004	0.19	kappa	CLL, low tumor burden
Experiment_7	26	CLL	5	0.0016	0.96	kappa	CLL, low tumor burden
Experiment_5	27	CLL	5	0.0002	0.03	lambda	CLL, low tumor burden
Experiment_2	28	CLL	4	0.0002	0.016	kappa	CLL, low tumor burden
Experiment_3	29	CLL	not documented	0.001	0.02	kappa	CLL, low tumor burden
Experiment_9	30	CLL	5	0.01	0.59	kappa	CLL, low tumor burden
Experiment_11	31	CLL	5	0.012	0.43	kappa	CLL, low tumor burden
Experiment_16	32	CLL	not documented	0.0004	0.68	kappa	CLL, low tumor burden
Experiment_19	33	CLL	5	0.0001	0.18	kappa	CLL, low tumor burden
Experiment_20	34	CLL	5	0.0003	0.77	kappa	CLL, low tumor burden
Experiment_22	35	CLL	5	0.0002	0.35	kappa	CLL, low tumor burden
Experiment_24	36	CLL	5	0.0003	0.09	kappa	CLL, low tumor burden
Experiment_25	37	CLL	5	0.0011	0.24	kappa	CLL, low tumor burden
Experiment_26	38	CLL	5	0.004	0.55	kappa	CLL, low tumor burden
Experiment_27	39	CLL	5	0.01	0.65	kappa	CLL, low tumor burden
Experiment_28	40	CLL	5	0.0092	0.87	kappa	CLL, low tumor burden
Experiment_33	41	CLL	4	0.002	0.992	kappa	CLL, low tumor burden
Experiment_36	42	CLL	4	0.002	0.99	kappa	CLL, low tumor burden
Experiment_37	43	CLL	5	0.001	0.16	kappa	CLL, low tumor burden
Experiment_45	44	CLL	4	0.004	0.76	lambda	CLL, low tumor burden
Experiment_46	45	CLL	4	0.001	0.99	lambda	CLL, low tumor burden
Experiment_11	46	CLL	not documented	0	0	not documented	No detectable disease
Experiment_5	47	CLL	not documented	0	0	kappa	No detectable disease
Experiment_4	48	CLL	5	0	0	not documented	No detectable disease
Experiment_6	49	CLL	not documented	0	0	not documented	No detectable disease
Experiment_7	50	No CLL	not applic.	0	0	kappa	No detectable disease
Experiment_3	51	CLL	5	0	0	Kappa	No detectable disease
Experiment_2	52	CLL	5	0	0	Lambda	No detectable disease
Experiment_9	53	No CLL	not applic.	0	0	Kappa	No detectable disease
Experiment_1	54	CLL	5	0	0	not documented	No detectable disease
Experiment_10	55	CLL	not documented	0	0		No detectable disease
56	56	No CLL		0	0		No detectable disease
57	57	No CLL		0	0		No detectable disease
Experiment_1	58	CLL					No detectable disease
Experiment_2	59	CLL					No detectable disease
Experiment_3	60	CLL					No detectable disease
Experiment_4	61	CLL					No detectable disease
Experiment_5	62	CLL					No detectable disease
Experiment_6	63	CLL					No detectable disease
Experiment_7	64	CLL					No detectable disease
Experiment_8	65	CLL					No detectable disease
Experiment_9	66	CLL					No detectable disease
Experiment_10	67	CLL					No detectable disease
Experiment_11	68	CLL					No detectable disease
Experiment_12	69	CLL					No detectable disease
Experiment_13	70	CLL					No detectable disease
Experiment_14	71	CLL					No detectable disease
Experiment_15	72	CLL					No detectable disease
Experiment_16	73	CLL					No detectable disease
Experiment_17	74	CLL					No detectable disease
Experiment_18	75	CLL					No detectable disease
Experiment_19	76	CLL					No detectable disease
Experiment_20	77	CLL					No detectable disease
Experiment_21	78	CLL					No detectable disease
Experiment_22	79	CLL					No detectable disease
Experiment_23	80	CLL					No detectable disease
Experiment_24	81	CLL					No detectable disease
Experiment_25	82	CLL					No detectable disease
Experiment_26	83	CLL					No detectable disease
Experiment_27	84	CLL					No detectable disease
Experiment_28	85	CLL					No detectable disease
Experiment_29	86	CLL					No detectable disease
Experiment_30	87	CLL					No detectable disease
Experiment_32	88	CLL					No detectable disease
Experiment_33	89	CLL					No detectable disease
Experiment_34	90	CLL					No detectable disease
Experiment_36	91	CLL					No detectable disease
Experiment_37	92	CLL					No detectable disease
Experiment_38	93	CLL					No detectable disease
Experiment_39	94	CLL					No detectable disease
Experiment_40	95	CLL					No detectable disease
