## Supplementary_Table_S2_Antibodies for "CytoVI: Deep generative modeling of antibody-based single cell technologies"

### Sheet: Supplementary Table S2
Antigen	Fluorophore	Clone	Manufacturer
C45	V500	HI30	BD
CD5	APC-C7	UCHT2	BD
CD19	PE-Cy7	SJ25C1	BD
CD20	V450	L27	BD
CD200	APC	MRCOX-104	BD
CD10	PerCP-Cy 5.5	HI10a	BD
Kappa	PE	Polyclonal rabbit anti-human	Dako
Lambda	FITC	Polyclonal rabbit anti-human	Dako
